# DNA fragment length analysis using machine learning assisted vibrational spectroscopy

**DOI:** 10.64898/2026.02.27.708538

**Authors:** Rashad Fatayer, Waseem Ahmed, Irene Szeto, Stephen-John Sammut, Ganapathy Senthil Murugan

## Abstract

DNA length analysis is essential for genomic workflows including next-generation sequencing and fragmentomics based diagnostics. Conventional approaches typically require large, expensive instrumentation and sample-destructive protocols with long processing times. Here we present a rapid, label-free approach integrating vibrational spectroscopy with deep learning to quantify DNA fragment length distributions. We demonstrate that ATR-FTIR and Raman spectroscopy capture length-dependent spectral features arising from phosphate backbone, nucleobase, and structural vibrations. Machine learning models trained on spectra acquired from purified monodisperse DNA (50-300 bp) predicted DNA length with high accuracy (R^2^=0.92-0.94), with multimodal fusion improving performance to R^2^=0.96. A convolutional neural network trained on 35 DNA mixtures comprising molecules of different lengths also successfully deconvoluted their fragment length profile. Transfer learning enabled adaptation to biological samples, achieving low prediction error (RMSE=0.3-7.2%, Δμ=12 bp). Importantly, the method requires only 4 μL sample and 15 minutes passive drying, with no consumables beyond cleaning materials, and allows full sample recovery. This establishes vibrational spectroscopy as a scalable alternative for DNA length quantification.

---

The quantification of DNA fragment length is a critical step in many genomic workflows, including next generation sequencing library preparation ^1,2^. Beyond sequencing, DNA fragment length distribution in biofluids such as blood is emerging as a key biomarker in several diagnostic contexts ^3^. For example, in cancer, DNA released by tumour cells into the circulation is shorter (90-150 base pairs) than that released by normal cells (∼167 base pairs) ^4^, and this difference can be detected by sequencing. Similarly, DNA specific length profiles allow for the differentiation of foetal DNA from maternal DNA in prenatal screening ^5^, and the identification of viral DNA in infectious disease monitoring^6^.

Conventional methods for fragment length analysis include gel electrophoresis, which estimates length based on DNA migration through a gel matrix ^7^, but offers limited resolution and requires lengthy, multi-step workflows. Higher resolution technologies such as automated capillary electrophoresis and sequencing offer higher accuracy and precision but are more expensive, require larger instrumentation and involve more stringent sample preparation protocols ^8–10^. These constraints limit the accessibility of high-resolution DNA fragment length quantification, particularly in laboratories operating under budgetary limitations. To address this, we explored an alternative approach that bridges the gap between accessible, low-resolution methods and high-cost, high-precision platforms. We designed and evaluated a novel methodology based on vibrational spectroscopy, specifically Attenuated Total Reflectance-Fourier Transform Infrared (ATR-FTIR) and Raman spectroscopies, combined with machine learning to enable label-free, non-destructive DNA fragment length quantification. This technology probes the vibrational modes of chemical bonds, producing spectral features that reflect the underlying molecular structure ^11,12^.

In this proof-of-principle study (Fig. 1), we present a novel method to investigate whether length dependent structural features in DNA can be detected using vibrational spectroscopy. We show that variations in band intensities and wavenumber positions carry fragment length information that allows accurate quantification of DNA fragment lengths. Furthermore, we demonstrate that a 1D convolutional neural network (1D-CNN) can estimate fragment length proportions in mixtures from ATR-FTIR spectra with low error. Collectively, these findings suggest that machine learning assisted vibrational spectroscopy may provide a rapid and low-cost option for fragment length analysis, particularly in settings where cost-effective, fast and accurate workflows are required.

**Fig.1:**

Study overview. Monodisperse DNA samples containing single fragment lengths were analysed using ATR-FTIR and Raman spectroscopy. Spectra were combined using low-level data fusion and used as input to a Partial Least Squares Regression (PLSR) model for DNA fragment length prediction. For polydisperse DNA samples, two types of sample types were prepared. The first comprised defined mixtures of monodisperse DNA fragments combined in proportions to generate discrete polydisperse DNA mixtures. The second consisted of polydisperse DNA produced by shearing of genomic DNA, producing a continuous fragment length distribution. Discrete polydisperse samples were analysed using ATR-FTIR spectroscopy, and the resulting spectra were used to train a one-dimensional convolutional neural network (1D-CNN). Transfer learning approach was used (from discrete polydispersed to continuous polydispersed) to quantify DNA fragment length distribution in biological samples.
