## Supplementary Table 1 for "DNA fragment length analysis using machine learning assisted vibrational spectroscopy"

### Sheet: Sheet1
Wavenumber (cm-1)	Assignment	Supplementary reference
~3200-3300	N-H and O-H stretching	1,2
~2850-2950	C-H stretching	1,2
~1650-1700	C=O stretching of bases	2,3
~1500-1650	Base ring vibrations, N-H bending	1,2
~1220-1240	PO2- asymmetric stretching	2,4
~1060-1090	PO2- symmetric stretching	2,5
~850-970	Sugar phosphate and base sugar vibrations C-O	2,6
Reference
1	Dovbeshko, G. I., Gridina, N. Ya., Kruglova, E. B. & Pashchuk, O. P. FTIR spectroscopy studies of nucleic acid damage. Talanta 53, 233–246 (2000).
2	Movasaghi, Z., Rehman, S. & ur Rehman, Dr. I. Fourier Transform Infrared (FTIR) Spectroscopy of Biological Tissues. Appl. Spectrosc. Rev. 43, 134–179 (2008).
3	Dovbeshko, G. I. et al. Surface enhanced IR absorption of nucleic acids from tumor cells: FTIR reflectance study. Biopolymers 67, 470–486 (2002).
4	Wood, B. R., Quinn, M. A., Burden, F. R. & McNaughton, D. An investigation into FTIR spectroscopy as a biodiagnostic tool for cervical cancer. Biospectroscopy 2, 143–153 (1996).
5	Fukuyama, Y., Yoshida, S., Yanagisawa, S. & Shimizu, M. A study on the differences between oral squamous cell carcinomas and normal oral mucosas measured by Fourier transform infrared spectroscopy. Biospectroscopy 5, 117–126 (1999).
6	Argov, S. et al. Inflamatory bowel diseases as an intermediate stage between normal and cancer: A FTIR-microspectroscopy approach. Biopolymers 75, 384–392 (2004).
