## Supplementary Table 2 for "DNA fragment length analysis using machine learning assisted vibrational spectroscopy"

### Sheet: Sheet1
Wavenumber (cm-1)	Assignment	Supplementary Reference
~1663	C=O stretching and C=C vibrations from nucleic acid modes	7,8
~1575	Ring breathing modes (adenine, guanine)	7,9
~1450	CH2/CH3 bending	7,10
~1375-1335	Ring stretching (adenine, guanine)	7,9
~1270-1250	Ring vibrations (guanine, cytosine, thymine)	7,9
~1085	PO2- symmetric stretching	7,9
~850-835	O-P-O stretch DNA	7,9
~785	Ring breathing modes (cytosine, uracil), O-P-O stretch DNA	7,9
~725	Ring breathing (adenine)	7,9
690-680	Ring breathing (guanine)	7,9
Reference
7	Movasaghi, Z., Rehman, S. & Rehman, I. U. Raman Spectroscopy of Biological Tissues. Appl. Spectrosc. Rev. 42, 493–541 (2007).
8	Mahadevan-Jansen, A. & Richards-Kortum, R. Raman spectroscopy for cancer detection: a review. in Proceedings of the 19th Annual International Conference of the IEEE Engineering in Medicine and Biology Society. ‘Magnificent Milestones and Emerging Opportunities in Medical Engineering’ (Cat. No.97CH36136) vol. 6 2722–2728 vol.6 (1997).
9	Chan, J. W. et al. Micro-Raman Spectroscopy Detects Individual Neoplastic and Normal Hematopoietic Cells. Biophys. J. 90, 648–656 (2006).
10	Kaminaka, S., Ito, T., Yamazaki, H., Kohda, E. & Hamaguchi, H. Near-infrared multichannel Raman spectroscopy toward real-time in vivo cancer diagnosis. J. Raman Spectrosc. 33, 498–502 (2002).
