## Supplementary Table 3 for "DNA fragment length analysis using machine learning assisted vibrational spectroscopy"

### Sheet: Sheet1
50bp (μL)	100bp (μL)	150bp (μL)	200bp (μL)	300bp (μL)	Sample number
0	4	4	4	0	1
4	4	0	0	4	2
6	0	6	0	0	3
6	0	0	6	0	4
4	0	4	0	4	5
1.2	7.2	1.2	1.2	1.2	6
1.2	1.2	7.2	1.2	1.2	7
0	4	0	4	4	8
0	6	0	0	6	9
1.2	1.2	1.2	1.2	7.2	10
0	0	4	4	4	11
0	6	0	6	0	12
4	4	0	4	0	13
6	0	0	0	6	14
0	0	6	6	0	15
0	6	6	0	0	16
4	0	4	4	0	17
0	0	6	0	6	18
1.2	1.2	1.2	7.2	1.2	19
4	0	0	4	4	20
4	4	4	0	0	21
0	0	0	6	6	22
0	4	4	0	4	23
2.4	2.4	2.4	2.4	2.4	24
7.2	1.2	1.2	1.2	1.2	25
6	6	0	0	0	26
1	1	2	4	5	27
3	5	2	2	0	28
1	1	2	5	3	29
1	4	6	1	0	30
12	0	0	0	0	31
0	12	0	0	0	32
0	0	12	0	0	33
0	0	0	12	0	34
0	0	0	0	12	35
