## Supplementary Table 4 for "DNA fragment length analysis using machine learning assisted vibrational spectroscopy"

### Sheet: Sheet1
Sample ID	25-50bp (%)	50-100bp (%)	100-150bp (%)	150-200bp (%)	200-250bp (%)	250-300bp (%)	300-350bp (%)
B1	0.58	12.29	20.42	31.32	16.54	10.85	4.69
C1	0.23	6.14	12.06	23.66	18.46	16.16	10.63
D1	0.29	6.85	12.56	24.44	18.02	15.92	10.03
E1	0.21	4.89	9.45	19.4	16.31	16.35	11.86
F1	0.18	3.19	6.58	14.92	13.3	15.25	12.43
G1	0.12	2.89	5.72	13.19	12.42	14.33	12.11
