## Supplementary Table 5 for "DNA fragment length analysis using machine learning assisted vibrational spectroscopy"

### Sheet: Sheet1
Sample ID	25-50bp (%)	50-100bp (%)	100-150bp (%)	150-200bp (%)	200-250bp (%)	250-300bp (%)	300-350bp (%)
B1	0.31	7.63	15.65	28.63	19.16	14.14	7.88
C1	0.31	6.21	11.41	22.18	17.63	15.81	10.89
D1	0.16	3.56	7.11	16.22	14.19	15.34	12.53
E1	0.18	3.35	6.41	14.52	13.16	14.19	12.43
F1	0.05	2.08	4.47	10.36	10.23	12.38	11.41
